# The hunt for ancient prions: Archaeal prion-like domains form amyloids and substitute for yeast prion domains

**DOI:** 10.1101/2020.07.20.212902

**Authors:** Tomasz Zajkowski, Michael D. Lee, Shamba S. Mondal, Amanda Carbajal, Robert Dec, Patrick D. Brennock, Radoslaw W. Piast, Jessica E. Snyder, Nicholas B. Bense, Wojciech Dzwolak, Daniel F. Jarosz, Lynn J. Rothschild

**Author notes:** M.D.L. and S.S.M. contributed equally to this work. **Classification** Biological Sciences: Evolution. **Author Contributions** T.Z., M.D.L., S.S.M., and L.J.R. designed research; T.Z., M.D.L, S.S.M, A.C., and R.D. performed research; T.Z., M.D.L., S.S.M., A.C., R.D., P.D.B., R.W.P., J.E.S., N.B.B., and W.D. analyzed data; T.Z., M.D.L., S.S.M., A.C., R.D., P.D.B., W.D, D.F.J., and L.J.R. wrote the paper.

## Abstract

Prions are proteins capable of acquiring an alternate conformation that can then induce additional copies to adopt this same alternate conformation. Although initially discovered in relation to mammalian disease, subsequent studies have revealed the presence of prions in Bacteria and Viruses, suggesting an ancient evolutionary origin. Here we explore whether prions exist in Archaea - the last domain of life left unexplored with regard to prions. After searching for potential prion-forming protein sequences computationally, we tested candidates *in vitro* and in organisms from the two other domains of life: *Escherichia coli* and *Saccharomyces cerevisiae*. Out of the 16 candidate prion-forming domains tested, 8 bound to amyloid-specific dye, and six acted as protein-based elements of information transfer, driving non-Mendelian patterns of inheritance. We additionally identified short peptides from archaeal prion candidates that can form amyloid fibrils independently. Candidates that tested positively in our assays had significantly higher tyrosine and phenylalanine content than candidates that tested negatively, suggesting that the presence of these amino acids may help distinguish functional prion domains from nonfunctional ones. Our data establish the presence of amyloid-forming prion-like domains in Archaea. Their discovery in all three domains of life further suggests the possibility that they were present at the time of the last universal common ancestor (LUCA).

**Significance Statement:** This work establishes that amyloid-forming, prion-like domains exist in Archaea and are capable of vertically transmitting their prion phenotype – allowing them to function as protein-based elements of inheritance. These observations, coupled with prior discoveries in Eukarya and Bacteria, suggest that prion-based self-assembly was likely present in life’s last universal common ancestor (LUCA), and therefore may be one of the most ancient epigenetic mechanisms.
