## Supplementary material for "The hunt for ancient prions: Archaeal prion-like domains form amyloids and substitute for yeast prion domains": Amino-acid codon GC and AT content

### Sheet: Dataset S5
# Dataset S5 – Amino-acid codon GC and AT content
Amino Acid	3-letter abb.	1-letter abb.	GC content	AT content	Codons
Isoleucine	Ile	I	11.11	88.89	ATT,ATC,ATA
Asparagine	Asn	N	16.67	83.33	AAT,AAC
Lysine	Lys	K	16.67	83.33	AAA,AAG
Phenylalanine	Phe	F	16.67	83.33	TTT,TTC
Tyrosine	Tyr	Y	16.67	83.33	TAT,TAC
Methionine	Met	M	33.33	66.67	ATG
Leucine	Leu	L	38.89	61.11	CTT,CTC,CTA,CTG,TTA,TTG
Aspartate	Asp	D	50	50	GAT,GAC
Cysteine	Cys	C	50	50	TGT,TGC
Glutamate	Glu	E	50	50	GAA,GAG
Glutamine	Gln	Q	50	50	CAA,CAG
Histidine	His	H	50	50	CAT,CAC
Serine	Ser	S	50	50	TCT,TCC,TCA,TCG,AGT,AGC
Threonine	Thr	T	50	50	ACT,ACC,ACA,ACG
Valine	Val	V	50	50	GTT,GTC,GTA,GTG
Tryptophan	Trp	W	66.67	33.33	TGG
Arginine	Arg	R	72.22	27.78	CGT,CGC,CGA,CGG,AGA,AGG
Alanine	Ala	A	83.33	16.67	GCT,GCC,GCA,GCG
Glycine	Gly	G	83.33	16.67	GGT,GGC,GGA,GGG
Proline	Pro	P	83.33	16.67	CCT,CCC,CCA,CCG
