## Supplementary material for "The hunt for ancient prions: Archaeal prion-like domains form amyloids and substitute for yeast prion domains": Primers used in preparation of cPrDs for Gateway cloning

### Sheet: Sheet1
To amplify cPrDs and to attach the recombinogenic attB1 and attB2 sites demanded by Gateway cloning we used the oligonucleotides listed below.
NCBI Accession	ID	Farward primer sequence	Reverse primer sequence	PCR product size (bp)	Melting temperature (Celsius)
AEH61342.1	cPrD1	GGG GAC AAG TTT GTA CAA AAA AGC AGG CTT CGA AGG AGA TAA CAA AAT GAA TAC CCA GTT CCC GAG	GGG GAC CAC TTT GTA CAA GAA AGC TGG GTC ACC CTG GCT GGT CTG CTG C	610	64
AGN16545.1	cPrD2	GGG GAC AAG TTT GTA CAA AAA AGC AGG CTT CGA AGG AGA TAA CAA AAT GCC GAA CCC AGG CTC TGG TAA C	GGG GAC CAC TTT GTA CAA GAA AGC TGG GTC ACT GGA GCC GGA CGA AGA G	355	72
ARM76690.1	cPrD3	AGC AGG CTT CGA AGG AGA TAA CAA AAT GAG CGC TCC GCC GCC C	GGG GAC CAC TTT GTA CAA GAA AGC TGG GTC TGA CTG TTG TAC CGT CTG CTT CGG AG	301	72
KZX15367.1	cPrD4	GGG GAC AAG TTT GTA CAA AAA AGC AGG CTT CGA AGG AGA TAA CAA AAT GAT GAA CAA CAA CAA ACT TAA ATC GAA CA	GGG GAC CAC TTT GTA CAA GAA AGC TGG GTC CGA GTT AAA GTT GAT GTT TTC GTT GG	325	64
OQD58440.1	cPrD5	GGG GAC AAG TTT GTA CAA AAA AGC AGG CTT CGA AGG AGA TAA CAA AAT GAA TTC ACG TAA CAA TCG CAA CCG	GGG GAC CAC TTT GTA CAA GAA AGC TGG GTC CTG GAT ATT GTT ATT GTT GTT ACT AAT CCC	361	64
WP_009487818.1	cPrD6	GGG GAC AAG TTT GTA CAA AAA AGC AGG CTT CGA AGG AGA TAA CAA AAT GAA CCA AGT CCC TGC TAC CAT GTC ACA GC	GGG GAC CAC TTT GTA CAA GAA AGC TGG GTC TGG GCC CGG GCG CGT AGG AAA ATC	901	72
WP_013774943.1	cPrD7	GGG GAC AAG TTT GTA CAA AAA AGC AGG CTT CGA AGG AGA TAA CAA AAT GCC GCC GCC ACC TGG CTA T	GGG GAC CAC TTT GTA CAA GAA AGC TGG GTC CTG TTG CAC AGT GCG CTG GG	292	72
WP_014027445.1	cPrD8	GGG GAC AAG TTT GTA CAA AAA AGC AGG CTT CGA AGG AGA TAA CAA AAT GCA ACA GCC CGT CCA GCA GC	GGGGACCACTTTGTACAAGAAAGCTGGGTCCTGAACCGGCGCCTGCT	334	72
WP_042706453.1	cPrD9	GGG GAC AAG TTT GTA CAA AAA AGC AGG CTT CGA AGG AGA TAA CAA AAT GGG CAA CAA AGG TGG GGG	GGG GAC CAC TTT GTA CAA GAA AGC TGG GTC CGA ATA ATT ATC ACT ATA GTT CGA CCC G	616	64
WP_054838334.1	cPrD10	GGG GAC AAG TTT GTA CAA AAA AGC AGG CTT CGA AGG AGA TAA CAA AAT GAT GAG CGC CCA GAC CTA CCC C	GGG GAC CAC TTT GTA CAA GAA AGC TGG GTC TTG GGG CGC CGG CTG G	295	72
WP_066970924.1	cPrD11	GGG GAC AAG TTT GTA CAA AAA AGC AGG CTT CGA AGG AGA TAA CAA AAT GAA CGC GAA CAA TAG TGG C	GGG GAC CAC TTT GTA CAA GAA AGC TGG GTC GTT GGT ATT AGA AGA GTT TGA ATT GG	265	64
WP_066972153.1	cPrD12	GGG GAC AAG TTT GTA CAA AAA AGC AGG CTT CGA AGG AGA TAA CAA AAT GAT GTC TTA TCA ACA TAA CCC TCA AAA TCA G	GGG GAC CAC TTT GTA CAA GAA AGC TGG G TC CTG GTT TTC ATT GTA GTG ATT ATT TGG G	529	64
WP_069282784.1	cPrD13	GGG GAC AAG TTT GTA CAA AAA AGC AGG CTT CGA AGG AGA TAA CAA AAT GCA GCA GTT AAT GAA CAT GAT CAT GAT GAT CG	GGG GAC CAC TTT GTA CAA GAA AGC TGG GTC CTG GCG GCT CTG TTT TGC CT	304	64
WP_074791546.1	cPrD14	GGG GAC AAG TTT GTA CAA AAA AGC AGG CTT CGA AGG AGA TAA CAA AAT GCA GAC TAA TGC ACA GTC AAA ACA G	GGG GAC CAC TTT GTA CAA GAA AGC TGG GTC CGA GGC CTG GAT GTT CTG	403	63
WP_082223394.1	cPrD15	GGG GAC AAG TTT GTA CAA AAA AGC AGG CTT CGA AGG AGA TAA CAA AAT GAT GAG TCC GAA TCA GGG CCG	GGG GAC CAC TTT GTA CAA GAA AGC TGG GTC TTG CTG CGG CGT GAC TTG	478	72
WP_084269446.1	cPrD16	GGG GAC AAG TTT GTA CAA AAA AGC AGG CTT CGA AGG AGA TAA CAA AAT GAT GGA CTC TAA CAA TAA TCA ACC C	GGG GAC CAC TTT GTA CAA GAA AGC TGG GTC GTT ATT CCC ATT ATT GTT GTC CG	256	63
